# Molecular insights into the Darwin paradox of coral reefs from the sea anemone Aiptasia

**DOI:** 10.1101/2022.10.02.510507

**Authors:** Guoxin Cui, Migle K. Konciute, Lorraine Ling, Luke Esau, Jean-Baptiste Raina, Baoda Han, Octavio R. Salazar, Jason S. Presnell, Nils Rädecker, Huawen Zhong, Jessica Menzies, Phillip A. Cleves, Yi Jin Liew, Cory J. Krediet, Val Sawiccy, Maha J. Cziesielski, Paul Guagliardo, Jeremy Bougoure, Mathieu Pernice, Heribert Hirt, Christian R. Voolstra, Virginia M. Weis, John R. Pringle, Manuel Aranda

## Abstract

Symbiotic cnidarians such as corals and anemones form highly productive and biodiverse coral-reef ecosystems in nutrient-poor ocean environments, a phenomenon known as Darwin’s Paradox. Resolving this paradox requires elucidating the molecular bases of efficient nutrient distribution and recycling in the cnidarian-dinoflagellate symbiosis. Using the sea anemone Aiptasia, we show that during symbiosis, the increased availability of glucose and the presence of the algae jointly induce the coordinated upregulation and re-localization of glucose and ammonium transporters. These molecular responses are critical to support symbiont functioning and organism-wide nitrogen assimilation through GS/GOGAT-mediated amino-acid biosynthesis. Our results reveal crucial aspects of the molecular mechanisms underlying nitrogen conservation and recycling in these organisms that allow them to thrive in the nitrogen-poor ocean environments.

**One-sentence summary:** Whole-organism nitrogen assimilation fueled by glucose from symbiotic algae enables corals to flourish in oligotrophic waters.

---

The ability of corals to build one of the planet’s most biodiverse and productive ecosystems in the nutrient-poor seawater of the subtropics and tropics, often referred to as “ocean deserts”, has both fascinated and puzzled scientists since it was first noted by Darwin (*1*). The foundation of these ecosystems is the symbiotic relationship between cnidarian host animals and photosynthetic dinoflagellate algae (*2, 3*) of the family Symbiodiniaceae (*4*), which live in specialized vacuoles (known as “symbiosomes”) inside the gastrodermal cells that line the gastric cavity of the host. The hosts and algae, together with a diverse assemblage of microorganisms, form metaorganisms known as holobionts (*5*). Algal photosynthesis provides fixed organic carbon for energy and biosynthesis and covers the majority of the hosts’ energy demands (*2, 3*). However, the provision of organic carbon is not the only important function attributed to the algal endosymbionts. Nitrogen is one of the primary growth-limiting nutrients in coral-reef ecosystems (*2, 6*), and the algae have been thought to be the main contributors to nitrogen acquisition and recycling (*7–11*) due to their high capacity for ammonium assimilation (*12*). However, some evidence has also suggested an active role for the host in nitrogen assimilation (*13*), a view supported by the recent realization that the host also possesses the enzymatic machinery to recycle ammonium via the glutamine synthetase / glutamate synthase (GS/GOGAT) system (*14–16*).

The importance of photosynthetically fixed carbon and of nitrogen assimilation and conservation for the ecological success and productivity of these metaorganisms is well established. However, we still do not know how fixed carbon is moved from the algae to the various host cells as well as the respective contribution of the host and algae to nitrogen assimilation and conservation. Unraveling these mechanisms is critical for our understanding of holobiont functioning and ecological productivity. In this study, we used the sea anemone Aiptasia, which, like corals, harbors symbiotic dinoflagellates in the family Symbiodiniaceae (*17–19*), to investigate these matters in detail in an experimentally tractable model system that has the advantage of allowing comparisons between symbiotic and non-symbiotic individuals.
