## Supplementary material for "Molecular insights into the Darwin paradox of coral reefs from the sea anemone Aiptasia": Data S4

### Sheet: Sheet1
Data S4. Gene-set-enrichment analysis of identified Cluster 10 marker genes.
Biological process			Cellular component			Molecular function
GO ID	GO term description	p value	GO ID	GO term description	p value	GO ID	GO term description	p value
GO:0007157	heterophilic cell-cell adhesion via plasma membrane cell adhesion molecules	0.00029	GO:0005764	lysosome	6.7e-06	GO:0005524	ATP binding	0.0015
GO:0042632	cholesterol homeostasis	0.00105	GO:0005765	lysosomal membrane	0.0005	GO:0016615	malate dehydrogenase activity	0.0024
GO:0010867	positive regulation of triglyceride biosynthetic process	0.00105	GO:0098589	membrane region	0.0011	GO:0005516	calmodulin binding	0.003
GO:0060348	bone development	0.00128	GO:0030027	lamellipodium	0.0032	GO:0051015	actin filament binding	0.0031
GO:0006914	autophagy	0.00177	GO:0005789	endoplasmic reticulum membrane	0.0051	GO:0032550	purine ribonucleoside binding	0.0031
GO:0006108	malate metabolic process	0.00179	GO:0070062	extracellular exosome	0.0077	GO:0005319	lipid transporter activity	0.0055
GO:0046326	positive regulation of glucose import	0.00279	GO:0098588	bounding membrane of organelle	0.0083	GO:0015485	cholesterol binding	0.0055
GO:0072332	intrinsic apoptotic signaling pathway by p53 class mediator	0.00404	GO:0065010	extracellular membrane-bounded organelle	0.0087	GO:0000979	RNA polymerase II core promoter sequence-specific DNA binding	0.0066
GO:0033344	cholesterol efflux	0.00405	GO:0005737	cytoplasm	0.0095	GO:0016887	ATPase activity	0.0089
GO:0006641	triglyceride metabolic process	0.0043	GO:0032587	ruffle membrane	0.0114	GO:0016874	ligase activity	0.01
GO:0006869	lipid transport	0.00652	GO:0005794	Golgi apparatus	0.0133	GO:0051019	mitogen-activated protein kinase binding	0.0108
GO:0060325	face morphogenesis	0.00655	GO:0032433	filopodium tip	0.0152	GO:0003841	1-acylglycerol-3-phosphate O-acyltransferase activity	0.0126
GO:0050905	neuromuscular process	0.00845	GO:0016020	membrane	0.0167	GO:0004028	3-chloroallyl aldehyde dehydrogenase activity	0.0126
GO:0006893	Golgi to plasma membrane transport	0.00846	GO:0005770	late endosome	0.0193	GO:0005388	calcium transmembrane transporter activity, phosphorylative mechanism	0.0126
GO:0010454	negative regulation of cell fate commitment	0.00849	GO:0005783	endoplasmic reticulum	0.02	GO:0031697	beta-1 adrenergic receptor binding	0.0126
GO:0060038	cardiac muscle cell proliferation	0.0085	GO:0005912	adherens junction	0.0203	GO:0017017	MAP kinase tyrosine/serine/threonine phosphatase activity	0.0184
GO:0002042	cell migration involved in sprouting angiogenesis	0.0093	GO:0005768	endosome	0.0252	GO:0015248	sterol transporter activity	0.0251
GO:0048749	compound eye development	0.00968	GO:0048471	perinuclear region of cytoplasm	0.0274	GO:0005164	tumor necrosis factor receptor binding	0.0261
GO:0032367	intracellular cholesterol transport	0.00973	GO:0005925	focal adhesion	0.0298	GO:0004508	steroid 17-alpha-monooxygenase activity	0.032
GO:0071397	cellular response to cholesterol	0.00975	GO:0060187	cell pole	0.0302	GO:0047442	17-alpha-hydroxyprogesterone aldolase activity	0.032
GO:0006897	endocytosis	0.01122	GO:0042470	melanosome	0.0345	GO:0043492	ATPase activity, coupled to movement of substances	0.0391
GO:2000648	positive regulation of stem cell proliferation	0.01185	GO:0031902	late endosome membrane	0.0387	GO:0070410	co-SMAD binding	0.041
GO:0006468	protein phosphorylation	0.01209	GO:0097487	multivesicular body, internal vesicle	0.0392	GO:0004065	arylsulfatase activity	0.041
GO:0007041	lysosomal transport	0.01228	GO:0001725	stress fiber	0.0398	GO:0004563	beta-N-acetylhexosaminidase activity	0.0455
GO:0007159	leukocyte cell-cell adhesion	0.0123	GO:0044224	juxtaparanode region of axon	0.0398	GO:0035091	phosphatidylinositol binding	0.0489
GO:0042473	outer ear morphogenesis	0.01232	GO:0035770	ribonucleoprotein granule	0.0404
GO:0048011	neurotrophin TRK receptor signaling pathway	0.01354	GO:0031228	intrinsic component of Golgi membrane	0.0406
GO:0045948	positive regulation of translational initiation	0.01381	GO:0005886	plasma membrane	0.0486
GO:0008203	cholesterol metabolic process	0.01684	GO:0031252	cell leading edge	0.0495
GO:0002062	chondrocyte differentiation	0.01828
GO:0008206	bile acid metabolic process	0.02018
GO:0021702	cerebellar Purkinje cell differentiation	0.02019
GO:0006068	ethanol catabolic process	0.02019
GO:0021836	chemorepulsion involved in postnatal olfactory bulb interneuron migration	0.02019
GO:0035385	Roundabout signaling pathway	0.02019
GO:0033600	negative regulation of mammary gland epithelial cell proliferation	0.02019
GO:0070100	negative regulation of chemokine-mediated signaling pathway	0.02019
GO:0050850	positive regulation of calcium-mediated signaling	0.02019
GO:0071732	cellular response to nitric oxide	0.02019
GO:0031293	membrane protein intracellular domain proteolysis	0.02019
GO:0071880	adenylate cyclase-activating adrenergic receptor signaling pathway	0.02019
GO:0048705	skeletal system morphogenesis	0.02052
GO:0035329	hippo signaling	0.0217
GO:0030901	midbrain development	0.02205
GO:0022409	positive regulation of cell-cell adhesion	0.02208
GO:0006488	dolichol-linked oligosaccharide biosynthetic process	0.02213
GO:0042059	negative regulation of epidermal growth factor receptor signaling pathway	0.02213
GO:0006886	intracellular protein transport	0.02218
GO:0007165	signal transduction	0.02478
GO:0051865	protein autoubiquitination	0.0254
GO:0007264	small GTPase mediated signal transduction	0.02552
GO:0019432	triglyceride biosynthetic process	0.02587
GO:0030514	negative regulation of BMP signaling pathway	0.02611
GO:0006048	UDP-N-acetylglucosamine biosynthetic process	0.02755
GO:0006105	succinate metabolic process	0.02755
GO:0006620	posttranslational protein targeting to endoplasmic reticulum membrane	0.02755
GO:0051259	protein complex oligomerization	0.02786
GO:0046777	protein autophosphorylation	0.02976
GO:0016482	cytosolic transport	0.03053
GO:0046907	intracellular transport	0.0309
GO:0007160	cell-matrix adhesion	0.03281
GO:0043065	positive regulation of apoptotic process	0.03447
GO:0042474	middle ear morphogenesis	0.03515
GO:0046185	aldehyde catabolic process	0.03571
GO:2001046	positive regulation of integrin-mediated signaling pathway	0.0358
GO:0016024	CDP-diacylglycerol biosynthetic process	0.0358
GO:0021633	optic nerve structural organization	0.0358
GO:0043950	positive regulation of cAMP-mediated signaling	0.0358
GO:0030422	production of siRNA involved in RNA interference	0.0358
GO:0009313	oligosaccharide catabolic process	0.0358
GO:0060216	definitive hemopoiesis	0.0358
GO:0048190	wing disc dorsal/ventral pattern formation	0.0358
GO:0030713	ovarian follicle cell stalk formation	0.0358
GO:0007156	homophilic cell adhesion via plasma membrane adhesion molecules	0.03596
GO:0008360	regulation of cell shape	0.03649
GO:0051641	cellular localization	0.03735
GO:0042592	homeostatic process	0.03844
GO:0046323	glucose import	0.03848
GO:1900076	regulation of cellular response to insulin stimulus	0.03854
GO:0016042	lipid catabolic process	0.03858
GO:0034101	erythrocyte homeostasis	0.03859
GO:0072678	T cell migration	0.03863
GO:0036011	imaginal disc-derived leg segmentation	0.03863
GO:0032878	regulation of establishment or maintenance of cell polarity	0.03863
GO:0055080	cation homeostasis	0.0389
GO:0002092	positive regulation of receptor internalization	0.0402
GO:0009966	regulation of signal transduction	0.04208
GO:0050896	response to stimulus	0.04223
GO:0007173	epidermal growth factor receptor signaling pathway	0.04258
GO:0030036	actin cytoskeleton organization	0.04338
GO:0006112	energy reserve metabolic process	0.0448
GO:0071542	dopaminergic neuron differentiation	0.04487
GO:0001561	fatty acid alpha-oxidation	0.04487
GO:2000352	negative regulation of endothelial cell apoptotic process	0.04487
GO:0050925	negative regulation of negative chemotaxis	0.04487
GO:0045600	positive regulation of fat cell differentiation	0.04487
GO:0006654	phosphatidic acid biosynthetic process	0.04487
GO:0000712	resolution of meiotic recombination intermediates	0.04487
GO:0034599	cellular response to oxidative stress	0.04488
GO:0002053	positive regulation of mesenchymal cell proliferation	0.04496
GO:0050775	positive regulation of dendrite morphogenesis	0.0456
GO:0008654	phospholipid biosynthetic process	0.04863
GO:0006612	protein targeting to membrane	0.04875
