## Supplementary material for "Molecular insights into the Darwin paradox of coral reefs from the sea anemone Aiptasia": Data S5

### Sheet: Sheet1
Data S5. Gene-set-enrichment analysis of identified Cluster 7 marker genes.
Biological process			Cellular component			Molecular function
GO ID	GO term description	p value	GO ID	GO term description	p value	GO ID	GO term description	p value
GO:0007411	axon guidance	4.8e-09	GO:0031012	extracellular matrix	2.8e-11	GO:0005201	extracellular matrix structural constituent	1.5e-09
GO:0007155	cell adhesion	3.5e-07	GO:0005604	basement membrane	1.7e-10	GO:0008083	growth factor activity	6.2e-08
GO:0010951	negative regulation of endopeptidase activity	3.8e-07	GO:0005581	collagen trimer	3.5e-09	GO:0004867	serine-type endopeptidase inhibitor activity	1e-07
GO:0030198	extracellular matrix organization	4.2e-06	GO:0005615	extracellular space	1.6e-07	GO:0005509	calcium ion binding	1e-06
GO:0070613	regulation of protein processing	1.4e-05	GO:0005788	endoplasmic reticulum lumen	1.4e-06	GO:0043395	heparan sulfate proteoglycan binding	5e-06
GO:0050896	response to stimulus	8.3e-05	GO:0008305	integrin complex	2.4e-05	GO:0008201	heparin binding	1.7e-05
GO:0032075	positive regulation of nuclease activity	8.8e-05	GO:0030054	cell junction	0.00022	GO:0002162	dystroglycan binding	0.00018
GO:0040007	growth	0.00017	GO:0070062	extracellular exosome	0.00033	GO:0005496	steroid binding	0.00074
GO:0031643	positive regulation of myelination	0.00033	GO:0065010	extracellular membrane-bounded organelle	0.00037	GO:0008199	ferric iron binding	0.00105
GO:0001501	skeletal system development	0.00037	GO:0043034	costamere	0.00041	GO:0008093	cytoskeletal anchor activity	0.00187
GO:0007566	embryo implantation	0.00064	GO:0005606	laminin-1 complex	0.00078	GO:0050840	extracellular matrix binding	0.00238
GO:0035583	sequestering of TGFbeta in extracellular matrix	0.00078	GO:0005576	extracellular region	0.00106	GO:0005158	insulin receptor binding	0.00533
GO:0030154	cell differentiation	0.00079	GO:0043202	lysosomal lumen	0.00144	GO:0008237	metallopeptidase activity	0.00844
GO:0010811	positive regulation of cell-substrate adhesion	0.00142	GO:0033268	node of Ranvier	0.00217	GO:0042813	Wnt-activated receptor activity	0.00853
GO:0007267	cell-cell signaling	0.00148	GO:0001527	microfibril	0.0023	GO:0004095	carnitine O-palmitoyltransferase activity	0.00898
GO:0006813	potassium ion transport	0.00161	GO:0005886	plasma membrane	0.00396	GO:0016717	oxidoreductase activity, acting on paired donors, with oxidation of a pair of donors resulting in the reduction of molecular oxygen to two molecules of water	0.00898
GO:0022617	extracellular matrix disassembly	0.00167	GO:0042383	sarcolemma	0.00398	GO:0030548	acetylcholine receptor regulator activity	0.00898
GO:0045669	positive regulation of osteoblast differentiation	0.00233	GO:0005796	Golgi lumen	0.00455	GO:0045296	cadherin binding	0.00979
GO:0007229	integrin-mediated signaling pathway	0.00247	GO:0005912	adherens junction	0.00455	GO:0001618	virus receptor activity	0.01181
GO:0006984	ER-nucleus signaling pathway	0.00248	GO:0016021	integral component of membrane	0.00574	GO:0008191	metalloendopeptidase inhibitor activity	0.01497
GO:0030574	collagen catabolic process	0.00272	GO:0005589	collagen type VI trimer	0.00587	GO:0005007	fibroblast growth factor-activated receptor activity	0.01804
GO:0045860	positive regulation of protein kinase activity	0.00296	GO:0031430	M band	0.0062	GO:0017166	vinculin binding	0.01845
GO:0045887	positive regulation of synaptic growth at neuromuscular junction	0.00373	GO:0005925	focal adhesion	0.00712	GO:0016715	oxidoreductase activity, acting on paired donors, with incorporation or reduction of molecular oxygen, reduced ascorbate as one donor, and incorporation of one atom of oxygen	0.01959
GO:0030968	endoplasmic reticulum unfolded protein response	0.00422	GO:0030176	integral component of endoplasmic reticulum membrane	0.00773	GO:0005044	scavenger receptor activity	0.0198
GO:0034113	heterotypic cell-cell adhesion	0.00442	GO:0001725	stress fiber	0.01101	GO:0001784	phosphotyrosine residue binding	0.02223
GO:2000721	positive regulation of transcription from RNA polymerase II promoter involved in smooth muscle cell differentiation	0.00444	GO:0005764	lysosome	0.01127	GO:0035374	chondroitin sulfate binding	0.02223
GO:0006491	N-glycan processing	0.00444	GO:0005640	nuclear outer membrane	0.01193	GO:0005089	Rho guanyl-nucleotide exchange factor activity	0.02365
GO:0055015	ventricular cardiac muscle cell development	0.00444	GO:0030018	Z disc	0.01381	GO:0030507	spectrin binding	0.02595
GO:0007275	multicellular organism development	0.00572	GO:0043194	axon initial segment	0.01565	GO:0033691	sialic acid binding	0.03065
GO:0008203	cholesterol metabolic process	0.00629	GO:0001726	ruffle	0.01704	GO:0030506	ankyrin binding	0.03065
GO:0016477	cell migration	0.00633	GO:0033018	sarcoplasmic reticulum lumen	0.01979	GO:0005515	protein binding	0.0332
GO:0045162	clustering of voltage-gated sodium channels	0.00656	GO:0005783	endoplasmic reticulum	0.02155	GO:0005104	fibroblast growth factor receptor binding	0.03511
GO:0043547	positive regulation of GTPase activity	0.00702	GO:0016020	membrane	0.03218	GO:0030159	signaling receptor complex adaptor activity	0.03526
GO:0006879	cellular iron ion homeostasis	0.00741	GO:0030027	lamellipodium	0.03257	GO:0005200	structural constituent of cytoskeleton	0.03577
GO:0090090	negative regulation of canonical Wnt signaling pathway	0.00759	GO:0032588	trans-Golgi network membrane	0.03455	GO:0043492	ATPase activity, coupled to movement of substances	0.03765
GO:0030501	positive regulation of bone mineralization	0.008	GO:0002102	podosome	0.03455	GO:0017147	Wnt-protein binding	0.03869
GO:0006826	iron ion transport	0.0086	GO:0098589	membrane region	0.03598	GO:0005539	glycosaminoglycan binding	0.04798
GO:0007043	cell-cell junction assembly	0.00885	GO:0016460	myosin II complex	0.04017
GO:0090162	establishment of epithelial cell polarity	0.00897	GO:0016529	sarcoplasmic reticulum	0.04062
GO:0006607	NLS-bearing protein import into nucleus	0.00905	GO:0042470	melanosome	0.04079
GO:0033121	regulation of purine nucleotide catabolic process	0.00925	GO:0005911	cell-cell junction	0.04326
GO:0009118	regulation of nucleoside metabolic process	0.00946	GO:0031526	brush border membrane	0.04766
GO:0033344	cholesterol efflux	0.01128	GO:0031902	late endosome membrane	0.04905
GO:0030155	regulation of cell adhesion	0.0137
GO:0045198	establishment of epithelial cell apical/basal polarity	0.01508
GO:0007157	heterophilic cell-cell adhesion via plasma membrane cell adhesion molecules	0.01578
GO:0071300	cellular response to retinoic acid	0.01606
GO:0090103	cochlea morphogenesis	0.01788
GO:0046847	filopodium assembly	0.0184
GO:0060445	branching involved in salivary gland morphogenesis	0.01852
GO:0071205	protein localization to juxtaparanode region of axon	0.01859
GO:0030241	skeletal muscle myosin thick filament assembly	0.01859
GO:0043170	macromolecule metabolic process	0.01942
GO:0030913	paranodal junction assembly	0.0198
GO:0051781	positive regulation of cell division	0.02099
GO:0007507	heart development	0.02146
GO:0060996	dendritic spine development	0.02147
GO:0001944	vasculature development	0.02148
GO:0072678	T cell migration	0.0215
GO:0070208	protein heterotrimerization	0.0224
GO:0021680	cerebellar Purkinje cell layer development	0.0224
GO:0001657	ureteric bud development	0.02364
GO:0006928	movement of cell or subcellular component	0.02372
GO:0008543	fibroblast growth factor receptor signaling pathway	0.02423
GO:0043525	positive regulation of neuron apoptotic process	0.02621
GO:0048762	mesenchymal cell differentiation	0.02645
GO:0008406	gonad development	0.02661
GO:0042632	cholesterol homeostasis	0.02857
GO:0001649	osteoblast differentiation	0.02984
GO:0007339	binding of sperm to zona pellucida	0.03087
GO:0019511	peptidyl-proline hydroxylation	0.03087
GO:0090080	positive regulation of MAPKKK cascade by fibroblast growth factor receptor signaling pathway	0.03087
GO:0032501	multicellular organismal process	0.03293
GO:0045168	cell-cell signaling involved in cell fate commitment	0.03361
GO:0006509	membrane protein ectodomain proteolysis	0.03538
GO:0009311	oligosaccharide metabolic process	0.0354
GO:0010288	response to lead ion	0.03552
GO:0060484	lung-associated mesenchyme development	0.03552
GO:0030334	regulation of cell migration	0.03558
GO:0001701	in utero embryonic development	0.03687
GO:0018108	peptidyl-tyrosine phosphorylation	0.03972
GO:0048593	camera-type eye morphogenesis	0.03995
GO:0015988	energy coupled proton transmembrane transport, against electrochemical gradient	0.04041
GO:0042953	lipoprotein transport	0.04041
GO:0030029	actin filament-based process	0.04149
GO:0010721	negative regulation of cell development	0.04211
GO:0001525	angiogenesis	0.04237
GO:0002009	morphogenesis of an epithelium	0.04304
GO:0018279	protein N-linked glycosylation via asparagine	0.04496
GO:0035019	somatic stem cell population maintenance	0.04535
GO:0022011	myelination in peripheral nervous system	0.04553
GO:0030511	positive regulation of transforming growth factor beta receptor signaling pathway	0.04553
GO:0006898	receptor-mediated endocytosis	0.04843
GO:0035023	regulation of Rho protein signal transduction	0.04913
